# AMPKα1 is essential for Glucocorticoid Receptor triggered anti-inflammatory macrophage activation

**DOI:** 10.1101/2020.01.02.892836

**Authors:** Giorgio Caratti, Thibaut Desgeorges, Gaëtan Juban, Mascha Koenen, Bozhena Kozak, Marine Théret, Bénédicte Chazaud, Jan P Tuckermann, Rémi Mounier

**Affiliations:** Institute of Comparative Molecular Endocrinology, 8/1 Helmholzstraße, Universität Ulm, Ulm, Germany; Institut NeuroMyoGène, Université Claude Bernard Lyon 1, CNRS UMR 5310, INSERM U1217, Université Lyon, Lyon 69008, France

## Abstract

Macrophages are key immune cells which mediate both the acute inflammatory phase and the repair phase after tissue damage. Macrophages switch from pro-inflammatory to anti-inflammatory cells that sustain repair and return to tissue homeostasis. We show that the metabolic sensor, AMP-activated protein kinase (AMPK) is essential for glucocorticoid induction of an anti-inflammatory macrophage phenotype. While canonical gene regulation by glucocorticoids was not affected by loss of AMPK, we identified AMPK-dependent glucocorticoid-regulated genes in macrophages, related to efferocytosis. AMPK-deficient macrophages do not acquire phenotypic and functional anti-inflammatory features upon glucocorticoid exposure. We identified FOXO3 as an AMPK-dependent regulator of glucocorticoid activity in macrophages. Loss of AMPK in macrophages *in vivo* abrogates glucocorticoid anti-inflammatory actions during post-injury muscle regeneration and endotoxin induced acute lung injury. These data highlight that the glucocorticoid receptor is dependent on AMPK for its immunomodulatory actions in macrophages, linking their metabolic status to transcriptional control in resolving inflammation.
