## Supplemental Table 2 for "AMPKα1 is essential for Glucocorticoid Receptor triggered anti-inflammatory macrophage activation"

### Sheet: Down in KO (DAMPS+Dex)
Gene name	WT1_DADe	WT2_DADe	WT3_DADe	KO1_DADe	KO2_DADe	KO3_DADe	fold				Common DAMPS et LPS
Eno1b	1934	1708	2279	6	0	2	740.125				Selenbp1					568	down regulated in KO in LPS+DEX
Gm4735	154	131	207	1	0	1	246				Dctpp1					76	Common LPS+DEX and DAMPS+DEX
Fblim1	1602	856	1952	103	77	38	20.2294				Ms4a8a
Zfp984	359	228	425	38	10	14	16.3226				Cndp2					18	18 in the top 50	0.236842		0.0880282		2.69053
Samd11	323	205	403	31	34	10	12.4133				Tha1					9	9 in the 51-100	0.355263		0.176056		2.01789
Calml4	405	449	408	22	100	13	9.34815				Nenf					5	5 in the 101-150	0.421053		0.264085		1.59439
Gm20707	51	26	52	7	0	8	8.6				Napsa					10	10 in the 150-200	0.552632		0.352113		1.56947
Mgll	249	129	280	42	11	25	8.4359				Lsm3
Amd2	62	57	87	13	9	11	6.24242				Aig1
Dkk2	71	121	166	32	12	14	6.17241				Miip
Clstn1	1346	901	1940	295	211	188	6.03314				Ankrd9
Col1a1	147	162	426	60	43	22	5.88				Thap3
Nptx1	124	173	385	39	18	67	5.5				Il10rb
Pdpn	136	43	161	26	33	5	5.3125				Cirbp
C130026I21Rik	91	68	100	22	10	17	5.28571				Snhg6
Fabp5	9915	3631	13004	2300	1488	1640	4.8913				Car11
Htr2b	372	138	441	90	79	34	4.68473				Pltp
Col6a2	125	106	264	50	40	16	4.66981				Gm4735
Lims2	110	176	149	35	45	14	4.62766				Ccdc85b
Cldn34c1	56	48	96	16	8	21	4.44444				Plod1
Gm14461	149	78	256	67	20	24	4.35135				Ahnak2
H2-M2	64	19	82	16	9	13	4.34211				Zfp991
Zfp991	254	134	438	95	43	55	4.27979				Klf4
Col6a1	149	142	300	57	58	25	4.22143				Itga5
Ctsk	455	311	649	159	78	116	4.0085				Zfp984
Ccl17	64	69	91	33	8	16	3.92982				Pecr
Pianp	197	146	386	68	31	94	3.7772				Gpr183
Naip6	956	509	1678	396	187	262	3.71953				3110082I17Rik
Slfn1	95	80	81	20	40	9	3.71014				Hsd17b14
Epas1	368	307	839	101	158	151	3.69268				Lfng
Klra3	75	26	72	28	15	6	3.53061				Coq10a
Nr1d1	53	39	72	21	9	17	3.48936				Nupr1
Mtus2	71	34	33	15	20	5	3.45				Lyl1
St3gal4	2963	1779	4554	1100	939	726	3.36203				Ecm1
3830403N18Rik	53	22	32	20	5	7	3.34375				Rnf157
Ahnak2	1127	1140	2026	503	412	369	3.34346				C130026I21Rik
Prr5l	82	49	93	29	23	15	3.34328				B3gnt8
Rnf157	232	96	263	77	57	48	3.24725				Rbfa
Sfxn2	124	88	101	43	20	34	3.2268				Amd2
Cbr2	7683	11675	10195	3486	3969	1743	3.21298				Siva1
Gm15440	131	81	147	39	29	45	3.17699				9430015G10Rik
Myl9	57	46	46	23	14	10	3.17021				Ifit3
4930455G09Rik	88	71	96	38	23	20	3.14815				Bach2os
Jag2	153	154	251	59	87	33	3.11732				Gng11
Aig1	207	103	194	70	61	33	3.07317				Oas1a
Kazald1	66	57	37	14	18	22	2.96296				Gadd45g
Loxl1	52	38	84	29	23	7	2.94915				Psmb9
Trmt61b	102	51	135	39	20	40	2.90909				Nr1h3
Gadd45g	169	136	225	66	72	47	2.86486				Ddit3
Fbxo44	103	84	156	30	38	52	2.85833				Adssl1
Fscn1	58	61	134	35	32	22	2.8427				Mfsd7a
Chd5	70	31	78	27	24	12	2.84127				4930455G09Rik
Bcl2a1d	195	73	141	60	62	22	2.84028				Fdxr
Mfsd7a	2762	3041	5464	1445	1216	1317	2.83233				Fcgrt
Fabp4	6729	4209	9222	3337	2085	1752	2.81015				Serpine1
Mx1	95	73	152	41	50	23	2.80702				2810025M15Rik
Csf1	109	117	237	88	52	26	2.78916				Pdpn
Bcar3	135	116	280	75	63	55	2.7513				Eno1b
Sparc	352	292	594	244	154	52	2.75111				E4f1
Tgfb2	106	93	213	69	49	32	2.74667				Map3k6
Serpine1	265	113	225	135	61	26	2.71622				Clstn1
Hal	5166	2688	6537	2400	1758	1164	2.70406				Fbxo44
Serpinh1	161	102	247	94	56	40	2.68421				Samd11
Cd22	129	67	116	48	30	39	2.66667				Slfn1
Gm26947	80	96	180	48	52	35	2.63704				Pycard
9430015G10Rik	640	662	1192	363	230	379	2.56584				Dcxr
Gm10524	133	201	321	93	79	86	2.53876				Fblim1
Cd83	91	64	119	56	21	31	2.53704				Syp
Naaa	3292	2514	5716	1961	1451	1142	2.53008				Mx1
Pkd1l2	57	28	66	22	20	18	2.51667				Nat9
Gm42743	114	69	165	44	27	68	2.5036				Ccdc61
Tagln	251	228	262	132	95	71	2.48658				Stxbp2
Arrdc4	731	371	1009	365	268	216	2.48645				Arl4a
Acss1	852	503	1151	390	316	306	2.47628				Rccd1
Txnip	12824	8482	13096	5831	4274	3994	2.44003				Gamt
Clec2d	3851	4839	8264	2114	1757	3087	2.43662				Khk
Ecm1	13925	18286	20260	6871	6788	7967	2.42629				Gm45138
Ifit3	76	48	103	33	42	19	2.41489				Gm15440
Gm26908	90	83	133	45	34	49	2.39062
Amdhd1	74	35	79	29	20	30	2.37975
Nr4a1	158	205	267	98	86	81	2.37736
Snhg5	462	331	649	234	156	218	2.37171
Hpse	1657	1136	2446	1004	550	670	2.35567
Ciart	64	53	65	34	22	22	2.33333
Slfn4	146	69	129	59	50	39	2.32432
Wnk4	57	54	33	25	8	29	2.32258
Neat1	22968	35777	50750	14037	14266	18877	2.32079
Cadm1	10601	4466	11568	3873	5058	2550	2.31992
Klf4	2329	2425	4881	1506	1374	1277	2.31778
Gypc	793	692	1331	601	320	297	2.31199
Nat9	1476	1221	1760	706	548	677	2.30813
Nupr1	928	911	1372	535	481	381	2.2985
4930523C07Rik	62	59	78	43	22	22	2.28736
Tbc1d2	277	166	398	145	128	95	2.28533
H2-T24	829	489	1208	505	324	282	2.27363
Clec7a	762	351	685	362	267	170	2.25031
Thbd	823	733	1538	538	333	505	2.24855
Il18	604	459	951	318	356	227	2.23529
Plekhn1	348	263	526	164	156	189	2.23379
Rhoj	282	265	381	123	136	158	2.22542
Optn	331	188	410	199	98	121	2.22249
Snhg12	309	337	408	181	144	152	2.20964
Cep72	68	58	106	46	23	36	2.20952
Tmem116	88	40	100	42	34	28	2.19231
A530040E14Rik	205	132	253	144	63	63	2.18519
2500002B13Rik	348	312	641	194	226	178	2.17559
Itga5	2517	2103	4161	1578	1271	1196	2.17083
Fabp3	57	32	58	24	31	13	2.16176
Kdr	100	43	71	35	40	24	2.16162
Mfsd12	2347	1460	3457	1360	1090	916	2.15805
Fcgrt	12120	15877	15549	7979	6159	6145	2.14692
Dennd2a	413	217	504	240	181	111	2.13158
Hpgd	330	215	311	202	80	120	2.12935
Igfbp7	67	65	87	45	45	13	2.12621
Lyve1	119	62	109	74	35	28	2.11679
Klf2	491	647	915	380	321	270	2.11432
Xlr3b	116	114	106	34	67	58	2.11321
Lat2	866	539	1034	423	413	334	2.08462
Adora2b	109	80	154	54	56	55	2.07879
Gm6377	84	69	100	63	36	23	2.07377
Gprc5b	159	147	212	99	102	50	2.06375
Cdc25b	683	611	972	468	341	290	2.06187
Fstl1	132	107	199	94	60	60	2.04673
Gpx3	5702	4393	6318	3607	2380	2042	2.04421
Rftn2	147	114	211	92	81	58	2.04329
Oas1g	197	145	294	109	117	86	2.03846
Net1	472	492	829	355	186	339	2.0375
Blnk	927	574	1120	598	380	313	2.03021
D730003I15Rik	171	232	273	109	115	110	2.02395
1810034E14Rik	56	42	72	38	18	28	2.02381
Anxa9	178	138	275	96	84	114	2.0102
Tppp3	81	93	134	57	53	44	2
Gins1	78	41	85	45	28	29	2
Hacd1	159	115	229	105	75	72	1.99603
N4bp3	362	196	400	211	132	138	1.99168
Ctss	81298	55114	101351	45456	35362	38938	1.9854
Apoe	140306	178073	234740	91246	48074	140626	1.97581
2010008C14Rik	153	158	206	89	87	87	1.96578
Rilp	271	319	415	173	146	194	1.95906
Mcemp1	146	79	132	78	73	32	1.95082
Kifc1	151	99	193	74	74	80	1.94298
Miip	710	810	1344	487	378	610	1.94169
Rasgef1b	969	465	714	512	305	290	1.94038
Map3k6	1988	1931	3432	1459	1005	1325	1.94009
Lfng	1354	1618	2516	940	774	1123	1.93444
Plekhm2	2865	2282	4583	1881	1434	1725	1.93056
Nek2	56	54	56	43	27	16	1.93023
Bcl2a1b	60	58	46	46	18	21	1.92941
Tedc2	109	115	161	76	50	74	1.925
Acta2	363	279	367	283	153	89	1.9219
6330562C20Rik	58	52	99	36	33	40	1.91743
Gm28875	163	294	304	121	125	151	1.91688
Ms4a8a	411	416	710	250	277	278	1.90932
Tha1	194	176	329	123	104	140	1.90463
Plod1	5210	4197	7323	3678	2472	2640	1.9033
Comtd1	86	45	57	34	26	39	1.89899
Slc24a3	93	110	169	63	83	51	1.88832
Ier5l	374	350	563	222	202	261	1.87883
Grcc10	72	77	121	46	36	62	1.875
Cd40	208	161	238	140	106	78	1.87346
Usp18	128	73	117	71	59	40	1.87059
Letm2	117	102	160	82	49	72	1.867
Degs2	108	106	175	64	65	80	1.86124
Snhg6	408	386	555	307	191	228	1.85813
2310001H17Rik	598	546	983	434	330	381	1.85764
Crip1	10463	10079	13050	6216	6063	5833	1.85468
H2afx	212	211	272	115	140	120	1.85333
Gng11	608	519	740	394	351	264	1.85035
Fkbp1b	890	708	1020	557	483	377	1.84757
2410006H16Rik	3966	3681	4917	2692	1945	2167	1.84656
Sgip1	91	76	104	60	48	40	1.83108
Mri1	191	179	249	113	117	109	1.82596
Ccdc180	121	86	127	61	92	30	1.82514
Creb3l3	87	56	74	49	32	38	1.82353
Gm17251	66	74	84	29	47	47	1.82114
Maff	62	58	96	41	38	40	1.81513
BC028528	406	405	446	241	235	217	1.81385
BC030343	52	52	84	32	41	31	1.80769
Rita1	223	234	331	175	129	132	1.80734
Il10rb	3148	2221	3915	2500	1319	1319	1.80693
Spsb3	77	38	71	32	30	41	1.80583
Zfr2	71	66	114	50	49	40	1.80576
Fam72a	135	138	180	105	69	77	1.80478
Dennd5b	78	85	86	68	32	38	1.80435
Gm12185	178	159	256	123	87	119	1.80243
Hsd17b14	148	118	179	90	84	73	1.80162
Rac3	818	926	1139	525	569	507	1.80075
Rcn3	111	84	136	75	55	54	1.79891
Qtrt1	318	320	430	197	172	225	1.79798
Ctu2	216	233	364	170	118	165	1.7947
Snord104	72	61	59	50	30	27	1.79439
Napsa	5724	6119	7224	4490	3157	3027	1.7863
Cirbp	1459	1537	2457	951	861	1241	1.78611
Rubcnl	163	155	266	134	94	99	1.78593
Epb41l4aos	637	632	847	460	285	442	1.78265
Msantd1	52	56	52	30	26	34	1.77778
Nr1h3	750	633	903	519	376	394	1.77347
Snhg8	1109	809	921	748	468	386	1.77216
Uba52	164	108	178	87	81	86	1.77165
Snhg1	525	461	720	425	213	325	1.77155
Amdhd2	2327	2064	3125	1580	1286	1384	1.76847
Aspm	80	74	81	61	38	34	1.76692
Hspb6	140	140	174	89	87	81	1.76654
Tuft1	93	59	120	41	55	58	1.76623
Arl4a	466	386	674	345	252	270	1.76009
Slco2b1	296	193	235	189	106	117	1.75728
Espn	56	57	82	35	34	42	1.75676
2310009A05Rik	56	55	64	27	27	46	1.75
Tusc1	313	293	524	220	214	212	1.74923
Gm15708	55	37	63	40	24	25	1.74157
BC064078	353	301	437	288	156	183	1.74003
Rccd1	89	94	144	63	56	69	1.73936
Xlr4b	180	118	229	125	80	98	1.73927
2310022A10Rik	2544	2204	3568	1779	1588	1419	1.73757
Bach2os	96	72	122	47	52	68	1.73653
Sms	1067	854	1563	834	608	565	1.73592
Mid1ip1	897	675	1144	636	487	446	1.73104
Elavl4	130	115	179	80	109	56	1.73061
4930481A15Rik	266	270	386	193	142	198	1.72983
Fdxr	242	251	421	178	159	192	1.72779
AV356131	137	163	206	92	90	111	1.72696
Ddit3	2078	1288	1742	1267	949	742	1.72684
Pltp	9733	9734	13124	7334	5899	5642	1.72668
Cndp2	19385	15559	24876	14601	10746	9305	1.72631
Neurl2	90	120	135	69	51	80	1.725
Wfs1	339	355	371	253	202	163	1.7233
Gm15417	204	261	350	187	117	169	1.72304
Snrpa1	392	417	550	248	242	301	1.71808
Irf7	1616	961	1520	966	927	493	1.7171
Rgs2	4165	2919	4872	2832	1950	2185	1.71609
Camta1	477	428	697	381	224	329	1.7152
Scly	762	581	933	488	404	435	1.71515
Trem2	12684	10237	15935	8195	7874	6599	1.71413
Clec12a	5062	2979	4099	2795	2726	1565	1.71324
Rnh1	10174	7040	12187	6558	5548	5125	1.70629
Eva1c	54	60	87	42	42	34	1.70339
Cdkn2d	830	688	1202	602	511	487	1.7
Traip	54	36	56	32	26	28	1.69767
Ctsl	125512	82991	139694	78743	62861	63526	1.69745
Pycard	733	632	1138	562	415	499	1.6958
Ankrd9	180	217	247	126	127	127	1.69474
Zfas1	1872	1507	2043	1422	934	844	1.69437
Rpl3-ps1	12378	8826	12936	9172	6709	4310	1.69085
Ier2	907	989	1358	678	522	725	1.69039
Frrs1	1535	1161	1903	1205	702	822	1.68523
Gpr183	116	95	146	78	71	63	1.68396
Ifi27l2a	2814	3207	3283	2146	2485	900	1.68216
Mfsd13a	288	212	213	144	127	153	1.6816
Inafm1	1564	1454	2416	1012	1035	1186	1.68079
Lyl1	3120	3568	5257	2562	1940	2659	1.66806
Rpl22l1	398	263	328	277	180	137	1.66498
Car11	188	246	226	125	147	125	1.66247
Pex10	234	261	375	229	133	162	1.66031
Fgfr1	604	475	780	445	350	325	1.65982
Hnrnpa1	4945	3516	5754	3770	2618	2185	1.65811
Rplp1	33190	26596	36533	23051	18793	16297	1.65665
Gm44007	132	84	135	95	60	57	1.65566
C230037L18Rik	59	81	105	56	48	44	1.65541
Slc8b1	7407	7145	11899	5505	4720	5760	1.65474
1700096K18Rik	167	119	210	119	76	105	1.65333
Evl	1170	853	1481	889	619	613	1.65205
Il10	52	35	50	36	29	18	1.6506
Tnfsfm13	90	96	106	89	44	44	1.64972
Dpep2	12992	13620	22097	10059	9081	10400	1.64892
Lipt2	88	52	76	35	37	59	1.64885
Engase	1031	845	1494	768	560	716	1.64873
Med30	395	279	476	271	207	220	1.64756
Hhat	96	107	154	79	63	75	1.64516
Emc9	411	382	618	335	259	265	1.64261
Mov10	356	287	476	262	224	196	1.64076
Rbfa	1876	1936	2549	1457	1152	1268	1.6407
Uxt	79	79	111	63	47	54	1.64024
Gm45138	222	170	270	155	149	100	1.63861
Cdiptos	80	112	150	61	73	75	1.63636
Fcna	547	514	525	407	336	228	1.63337
Ifi35	361	316	453	234	221	237	1.63295
Lsm7	812	757	921	531	427	571	1.62852
Nagk	3763	3106	4803	2767	2274	2150	1.62314
Rdm1	424	465	661	344	260	351	1.62304
Tmed1	220	195	280	176	112	141	1.62005
Zfp688	543	475	804	407	333	385	1.61956
Tnni2	76	54	78	53	45	31	1.6124
B3gnt8	1126	1178	1587	799	749	870	1.60918
Fahd1	526	549	833	474	323	390	1.60741
E4f1	723	659	1080	545	402	586	1.606
Pcbd2	209	171	182	129	102	119	1.60571
Fam173a	1760	1852	2427	1270	1112	1395	1.59889
Cluap1	195	142	217	121	120	106	1.59654
H2-T23	6645	6567	9117	5853	4192	3944	1.59618
Sft2d1	1712	1453	2319	1277	1092	1069	1.59511
Slc7a6os	494	495	780	408	302	400	1.59369
Sh2d3c	228	200	329	168	170	137	1.59368
Dcxr	2765	3191	3628	2252	2042	1725	1.59229
2310010J17Rik	66	62	71	55	32	38	1.592
Dpy30	657	456	697	453	315	371	1.58911
Ndufaf5	174	129	218	124	86	118	1.58841
Cenpw	74	69	101	62	46	46	1.58442
Pttg1	143	144	123	107	81	71	1.58301
Mtx1	480	481	574	359	258	353	1.58247
Pld3	15852	12834	20870	11405	10163	9818	1.57892
Uxs1	880	651	1060	702	481	459	1.57795
Psmb8	1244	1241	1231	930	750	675	1.57792
Slirp	288	292	340	277	167	140	1.57534
Exosc7	641	526	849	474	362	445	1.57377
Gm5617	724	513	779	486	487	308	1.57377
Gm11423	113	96	148	86	55	86	1.57269
Traf5	311	355	392	220	190	263	1.57207
Cd63	22911	18220	30441	18268	12773	14548	1.56994
Fau	39040	36597	38928	30267	22120	20593	1.56981
Gpr19	54	55	79	44	31	45	1.56667
Ppp1r35	766	876	954	504	494	662	1.56386
BC049352	100	66	92	52	56	57	1.56364
Hint1	9097	8162	10087	7529	5424	4552	1.56218
Gar1	298	245	347	212	156	202	1.5614
2810025M15Rik	417	361	421	306	250	213	1.55917
Paxx	355	395	531	276	240	306	1.55839
Rpl36	12920	9898	13455	9718	6916	6655	1.55752
Insl6	125	97	125	77	94	52	1.55605
Il3ra	1474	1565	2293	1192	1062	1174	1.55543
Mtln	664	551	702	522	327	384	1.55474
Tmem203	108	80	90	76	39	64	1.55307
Rpl18	22707	22564	22827	18871	13068	11967	1.551
Ccdc189	74	90	98	75	51	43	1.5503
Lmna	4585	3680	5715	3130	3249	2653	1.54783
BC003965	509	476	692	417	301	366	1.54705
Hspe1	2590	1951	2942	2075	1383	1379	1.54703
Egln2	2727	2276	3581	2146	1507	1900	1.54583
Stmn1	1023	1012	1176	787	647	644	1.54524
Dctpp1	862	735	862	650	439	503	1.5446
Stx4a	3010	3325	4440	2732	2112	2139	1.54303
Selenoh	343	256	403	276	188	186	1.54154
Coq10a	518	447	741	395	318	394	1.5411
Atp23	429	381	523	339	230	296	1.54104
Tcea2	150	185	221	126	100	135	1.54017
Fam241a	240	210	332	179	173	156	1.53937
Trappc6a	1068	1000	1214	710	653	770	1.53868
Amacr	168	147	226	130	115	107	1.53693
Cbx8	464	372	549	290	262	350	1.53548
Stxbp2	5014	5297	7198	4439	3209	3768	1.53372
E230001N04Rik	102	102	147	93	54	82	1.53275
Adssl1	1866	1557	2438	1421	1193	1211	1.53229
Rps25	25043	21605	27803	19761	15351	13581	1.52899
Nfkbil1	255	341	341	226	193	194	1.52855
Pgghg	336	311	478	287	211	238	1.52853
Pam16	200	182	229	155	110	135	1.5275
Mgst3	724	635	943	521	559	429	1.52551
Polr3gl	811	882	1215	653	591	666	1.52251
Fdx1l	536	449	691	452	295	354	1.52225
3110040N11Rik	314	257	363	247	184	183	1.52117
Ccdc61	236	194	290	146	148	180	1.51899
Oas1a	773	588	917	521	563	416	1.51867
Syngr1	1722	1072	1819	1133	885	1022	1.51743
Dusp23	100	67	95	67	43	63	1.51445
Gale	151	112	170	81	109	96	1.51399
Nsun5	264	284	363	210	164	229	1.51078
Hscb	1727	1292	1736	1319	921	914	1.50761
Ssna1	1277	1275	1749	979	819	1056	1.50701
Atg4d	416	442	626	347	288	350	1.5066
Tprn	409	366	546	303	262	312	1.50627
Uap1l1	3811	3118	4582	2839	2396	2417	1.50431
Thap3	874	853	1167	758	503	663	1.50416
Zfp773	85	89	125	64	60	75	1.50251
Cracr2b	1734	2220	2691	1313	1220	1890	1.50237
Cdk5	1175	1206	1792	998	863	918	1.50162
Ddrgk1	4634	3884	5606	3673	2598	3136	1.50144
Usf2	2208	2007	2856	1627	1302	1787	1.49936
Tbc1d17	2719	2504	3842	2158	1707	2183	1.49884
Scand1	579	695	614	442	391	427	1.49841
Rgs10	5271	4952	5605	4317	3180	3069	1.49801
Gm1673	387	344	361	320	200	209	1.49794
Galk1	652	491	619	430	353	394	1.49703
Znhit3	134	112	164	99	82	93	1.49635
Smim11	809	781	1131	666	574	580	1.49505
Saysd1	309	309	406	237	208	240	1.49489
Commd4	693	770	1002	555	503	592	1.49394
Rex1bd	1068	992	1238	751	677	782	1.49231
Hes6	903	951	1259	734	603	750	1.49161
Cfap298	420	403	565	351	258	322	1.49087
Neil1	414	388	616	321	298	333	1.4895
Ntmt1	313	242	355	218	196	197	1.48936
Rpl35a	25101	20724	27389	21674	14308	13177	1.48933
Rhoc	941	649	958	646	635	430	1.48919
Syp	253	224	325	196	186	157	1.48794
Rpl10-ps3	488	512	567	471	288	295	1.48672
Npm3	515	487	545	410	279	354	1.48322
2810405F17Rik	94	116	143	77	62	99	1.48319
Rnf25	966	847	1304	778	618	706	1.48287
Fcf1	1376	954	1382	1053	695	757	1.48184
Fgfbp3	86	67	109	59	54	64	1.48023
Mrps7	1011	803	1122	822	574	589	1.47909
Rbx1	3121	2425	3379	2376	1844	1818	1.47814
Eif1b	1515	1217	1867	1210	860	1044	1.47688
Ptpn18	446	502	582	423	278	335	1.47683
Dhrs3	8822	7958	10179	6249	5726	6307	1.47462
Calhm2	1243	982	1431	1052	773	655	1.47419
Rpl18a	31253	27089	32391	25548	18516	17554	1.47251
Rbks	371	318	355	284	217	208	1.4725
Renbp	4062	3333	5171	3279	2507	2760	1.4704
Pecr	209	176	234	152	118	151	1.47031
Gm17586	288	334	408	239	242	220	1.46933
Gm15920	61	50	77	44	39	45	1.46875
D8Ertd738e	3444	2271	3536	2280	2020	2006	1.46702
Ndufs7	2752	2758	3374	2030	1746	2281	1.46673
Klc4	1856	1424	2116	1398	1154	1128	1.4663
Mrpl58	465	390	488	338	292	286	1.46616
Tatdn3	231	163	223	173	116	132	1.46556
Gpx1	18575	16189	21779	14385	13679	10522	1.46538
Metrnl	2783	2374	3744	2165	2062	1848	1.46519
Gna12	7479	5942	9313	5859	5050	4610	1.46491
Selenow	1593	1586	2217	1406	1099	1180	1.46431
Pfdn2	1596	1306	1891	1239	893	1147	1.46173
H2afj	657	674	829	467	400	612	1.46045
Csrp2	101	86	89	81	65	43	1.46032
Nenf	859	779	1010	650	562	603	1.45895
Psmb9	1631	1109	1764	1174	928	989	1.45713
Drap1	19450	16753	19853	15704	11462	11334	1.456
Rpl30	6258	5575	7894	5462	3963	4130	1.45533
Clpp	578	470	723	447	345	425	1.45522
Rps15	17234	15075	18394	14776	10122	9968	1.45422
Cd68	19797	16263	25756	15872	13022	13658	1.45272
Emp3	6991	5972	7942	5449	4725	4231	1.45123
Psmg3	79	85	116	65	66	62	1.45078
Smim8	235	220	321	211	166	158	1.45047
Med31	180	174	258	140	133	149	1.45024
1110038B12Rik	761	679	909	662	479	481	1.44821
Mrpl2	1236	1265	1501	1074	752	938	1.4479
Znhit2	636	495	752	443	387	473	1.44513
Ppfia4	605	610	868	548	477	417	1.44452
Fxyd5	11849	11031	15014	10338	7434	8475	1.44375
Polr2i	724	613	804	572	407	504	1.4437
Eif3d	2020	1755	2124	1712	1223	1154	1.44265
Ap5s1	417	487	625	350	315	395	1.44245
Nop53	7813	6683	8758	6438	4823	4865	1.44202
Efemp2	258	185	278	200	141	160	1.43912
Asnsd1	110	108	150	107	74	75	1.4375
Trp53i13	674	697	950	599	459	558	1.43626
Surf1	2317	1789	2555	1859	1345	1434	1.43618
Cyba	30290	25641	34020	24308	18471	19855	1.43614
Cmss1	196	155	198	145	124	114	1.43342
Gpank1	496	461	654	377	360	388	1.432
Syf2	3487	2667	4009	2906	2005	2195	1.4302
Selenbp1	1715	1280	1710	1350	1062	884	1.42749
Tbcc	377	389	536	283	284	347	1.42451
Dnajc4	775	549	795	569	435	488	1.42024
Nr2f6	214	195	284	176	160	152	1.42008
Ppdpf	967	883	1112	737	603	746	1.41994
Tarbp2	791	737	1107	671	544	642	1.41896
Fdx1	370	274	407	284	235	222	1.41835
Polr2e	1963	1746	2513	1613	1232	1547	1.41667
Use1	3100	2552	3267	2705	1819	1792	1.41213
Pet100	521	528	532	459	326	335	1.41161
Urm1	1451	1252	1741	1131	919	1099	1.41124
Tmem256	2371	2212	2753	1952	1570	1677	1.41104
Bcl7c	724	652	765	548	444	526	1.41041
Phldb3	444	418	593	384	301	347	1.40988
Lsm3	386	354	496	355	265	257	1.40935
F8a	389	336	498	285	267	316	1.40899
Tmem258	1294	1150	1655	1123	882	908	1.40714
Znhit1	1213	1005	1349	944	752	846	1.40323
2310039H08Rik	189	158	190	139	120	124	1.40209
Atp5k	860	806	857	778	477	546	1.40089
Cuta	1323	1460	1649	1127	888	1149	1.40076
Tfpt	652	581	806	550	439	467	1.40041
Bri3	5850	4424	6428	4380	3574	3974	1.40023
Rnaseh2c	1227	1178	1384	911	787	1008	1.40022
Cox14	2028	1941	2413	1652	1361	1548	1.39925
Tspo	7826	7123	10600	6701	5527	6035	1.39895
Nhp2	1204	884	1359	945	747	775	1.39724
Aprt	2984	2384	3617	2329	2065	2047	1.39497
Ndufa3	1636	1570	1987	1618	1050	1058	1.39372
Foxd2	87	66	85	61	43	67	1.39181
Gamt	394	366	453	310	290	273	1.38946
Ndufaf3	318	244	320	246	189	200	1.38898
Snrpd2	2754	2124	2765	2230	1673	1601	1.38863
Plekhj1	1818	1734	2476	1580	1258	1512	1.38575
S100a10	12404	10639	14460	9998	8901	8193	1.38428
Rps16	20807	16751	20320	18172	12385	11255	1.38424
Snhg15	348	354	419	287	212	311	1.38395
Dnajc30	106	96	123	98	76	61	1.38298
3110082I17Rik	305	284	395	262	251	199	1.38202
Dctn3	1314	1276	1773	1169	941	1049	1.38113
Mob2	1165	980	1429	858	800	930	1.38099
Mrpl11	741	582	856	620	457	503	1.37911
Scnm1	625	546	773	525	405	480	1.37872
Slc25a10	997	841	1251	762	698	784	1.37656
Rps19bp1	606	545	774	503	388	508	1.37598
Gsto1	3703	2818	3631	3061	1941	2377	1.3758
Ccdc85b	1094	1058	1249	790	816	869	1.37414
Atp5g2	7113	5739	8008	6058	4684	4449	1.37318
Zfand2b	932	855	1245	789	674	749	1.37071
D10Jhu81e	1260	902	1372	953	818	808	1.3703
Plk1	134	138	162	115	95	107	1.36909
Dpm3	946	866	1079	777	619	716	1.36884
Siva1	498	435	602	443	306	374	1.36687
Ndufb3	1614	1265	1760	1373	994	1034	1.36401
Rras	4259	3723	4877	3532	3156	2743	1.36348
Lypla2	1917	1887	2657	1572	1494	1684	1.36021
Snx21	981	885	1238	881	737	665	1.35961
Atraid	1164	1496	1517	1269	911	894	1.35882
Smim24	599	540	622	537	439	321	1.35775
Ciao2b	1496	1153	1664	1174	985	1018	1.35757
Rpl28	30820	24834	30812	26629	19664	17413	1.35727
S100a6	11368	10820	13803	9096	8448	9004	1.3557
Ndufb11	3492	2820	3752	3036	2166	2222	1.3556
Tpgs1	1954	1694	1920	1599	1271	1240	1.35474
Uqcc3	1291	995	1388	1000	828	884	1.35472
Cops9	2095	1802	2218	1909	1318	1287	1.35467
Uqcr10	2614	2082	2592	2105	1658	1623	1.35314
Gm17018	755	632	841	645	458	546	1.35112
Khk	1341	1316	1552	1208	859	1049	1.35077
Pnkd	1631	1220	1759	1294	1026	1093	1.35072
Timm13	1612	1292	1746	1254	1004	1188	1.34939
Nudt9	1593	1434	1948	1457	1043	1193	1.34714
Mrps11	342	286	352	268	217	243	1.34615
1700021F05Rik	409	375	482	380	252	309	1.34538
Polr2f	2061	1973	2211	1666	1374	1602	1.34533
Fhl3	1111	1107	1438	945	829	944	1.34511
Smim20	937	786	1006	770	607	654	1.34367
Jpt1	3002	2843	3774	2838	2184	2146	1.34194
Gm9843	739	654	786	586	458	584	1.33845
Nudt16l1	669	542	755	516	478	475	1.33833
Romo1	961	926	1026	805	623	749	1.33808
Psma7	3380	2627	3713	2787	2154	2330	1.33682
Pmf1	328	317	388	254	222	300	1.33119
Rpp25l	445	362	471	346	269	346	1.32986
Lrrc24	367	293	409	296	249	259	1.3296
Bola2	1569	1339	1590	1220	957	1209	1.32841
Minos1	2551	2159	3018	2179	1703	1941	1.32715
Ino80b	1265	1095	1277	1021	922	803	1.32447
Ccdc124	1809	1679	2154	1509	1260	1497	1.32255
Cox19	552	470	629	471	391	387	1.32186
Mrpl28	1379	1311	1652	1149	966	1171	1.32136
Chmp2a	3945	3468	4371	3568	2531	2820	1.32122
Ndufs6	1018	999	1185	895	694	840	1.31824
Ocel1	1220	1008	1417	935	852	985	1.31494
Rpl8	18009	15278	20204	15811	12167	12734	1.31389
Rplp2	12476	11446	13218	11830	7636	8825	1.31278
Kbtbd3	109	103	120	85	70	98	1.31225
Rnf8	100	134	112	87	86	91	1.31061
Ndufa12	1553	1155	1562	1215	940	1106	1.30941
Anapc13	858	831	869	810	567	580	1.3071
Ndufa5	2128	1774	2444	1849	1427	1600	1.30148
Snrnp25	349	305	346	278	247	244	1.30039
Taf10	1071	913	1224	880	825	771	1.29564
Klhl36	475	467	617	409	373	425	1.29163
Thoc6	228	231	247	185	163	199	1.29068
Ndufa2	1782	1459	1676	1511	1164	1136	1.29021
Fkbp2	1700	1733	2249	1505	1457	1448	1.28844
Nme6	126	106	126	108	74	96	1.28777
Sys1	594	534	665	542	416	435	1.28715
Eif4ebp1	4858	4587	5672	4688	3523	3534	1.2871
Znrd1	507	482	619	462	364	430	1.28025
Mrpl14	511	469	587	480	364	380	1.28023
Atp5e	3563	2865	3792	3049	2362	2578	1.27926
Pigz	209	189	256	176	159	177	1.27734
Nudt14	550	492	633	486	372	454	1.27668
Ndufc1	688	652	712	621	464	523	1.27612
Arl3	676	599	650	590	470	451	1.27399
Uqcr11	2075	2056	2309	1971	1465	1623	1.27298
Snapc5	1547	1439	1644	1494	1096	1062	1.2678
Rsph3a	175	162	203	161	139	126	1.26761
Cox6a1	8658	8129	10111	7692	6559	7197	1.2541
Fam131a	90	100	117	80	75	90	1.25306
Cmc2	267	258	286	242	183	224	1.24961
Vamp5	160	139	147	135	117	115	1.21526
Exosc4	239	269	302	230	210	232	1.20536
Wdr25	131	132	162	115	123	116	1.20056

### Sheet: Common genes
Gene	DAMPS (FC)	LPS (FC)	Name	Function(s)/GOs	Phagocytosis	Macrophage biology
Eno1b	740.125	704.25	Enolase 1b	Unknown (pseudogene of enolase 1)
Gm4735	246	226.167	putative Eno1 pseudogene	Unknown (pseudogene of enolase 1)
Fblim1	20.2294	74.7857	Filamin binding LIM protein 1, migfilin	Role in focal adhesion and migration in various cell types (cancer cells and osteoclasts (PMID 22556421,16531412)); highly expressed in macrophages (PMID 28301468); involved in actin remodeling during phagocytosis (PMID 11598004).	X	X
Zfp984	16.3226	39.7778	zinc finger protein 984 (Gm13157)	Unknown
Samd11	12.4133	8.44	sterile alpha motif domain containing 11 (mr-s)	Transcriptional corepressor (retinal cells)
Amd2	6.24242	5.94643	S-adenosylmethionine decarboxylase 2 (Amd1; Amd3; AdoMetDC)	Metabolism / polyamine biosynthetic process
Clstn1	6.03314	6.11224	calsyntenin 1	Kinesin adaptor (microtubules) (cargo vesicles in axons)
Pdpn	5.3125	13.2222	podoplanin, gp38	Podoplanin-positive macrophage phagocytose more (PMID20682314); immune suppression by macrophages via binding to CLEC2 (PMID29269852).	X	X
C130026I21Rik	5.28571	6.7037	??	Unknown
Zfp991	4.27979	5.58659	zinc finger protein 991 (Gm13139)	Unknown
Slfn1	3.71014	3.21875	schlafen 1	Causes a cell cycle arrest during G1 by inhibiting induction of cyclin D1 by mitogens in T lymphocytes (PMID 15946944).
Ahnak2	3.34346	1.98068	AHNAK nucleoprotein 2	Unknown
Rnf157	3.24725	1.85614	ring finger protein 157	E3 ubiquitin ligase.
4930455G09Rik	3.14815	1.89697	??	Unknown
Aig1	3.07317	1.97857	androgen-induced 1	Calcium pathway.
Gadd45g	2.86486	2.18182	growth arrest and DNA-damage-inducible 45 gamma (CR6; DDIT2; OIG37)	Gadd45 proteins are crucial for the differentiation of myeloid cells, for the function of granulocytes and macrophages; Gadd45β regulates autophagy (PMID24104473).	X	X
Fbxo44	2.85833	3.75862	F-box protein 44 (FBG3; FBX30; Fbx6a; Fbxo6a)	Ubiquitin process.
Mfsd7a	2.83233	1.71547	major facilitator superfamily domain containing 7A (Mfsd7; Slc49a3)	Unknown
Mx1	2.80702	4.33929	MX dynamin-like GTPase 1 (Mx; Mx-1)	Induced by LPS via IFN signaling.		X
Serpine1	2.71622	3.48776	PAI-1	Inhibition of phagocytosis (PMID 22747686, 18689689); increase of phagocytosis (PMID 23345331).	X	X
9430015G10Rik	2.56584	2.15774	??	Unknown
Ecm1	2.42629	1.22808	extracellular matrix protein 1 (p85)	Development, angiogenesis, pleiotropic.
Ifit3	2.41489	3.67857	interferon-induced protein with tetratricopeptide repeats 3	Marker of M1 polarization (PMID 29508616).		X
Klf4	2.31778	1.60799	Kruppel like factor 4	Increases phagocytosis (PMID 25351511, 25934862), increases M2 polarization.	X	X
Nat9	2.30813	1.34692	N-acetyltransferase 9	No function known - associated with inflammatory diseases.		X
Nupr1	2.2985	1.47461	nuclear protein transcription regulator 1 (p8, Com1)	Increases osteoclast differentiation (PMID 31067083); role in autophagic flux in cancer cells (PMID 29130426).	X	X
Itga5	2.17083	1.83032	integrin alpha 5 (CD49e, VLA5)	Involved in macrophage shift upon PPARg (PMID 30181212).		X
Fcgrt	2.14692	1.39588	Fc receptor, IgG, alpha chain transporter (FcRn)	Overexpression increases phagocytosis (PMID 22558422).	X	X
Miip	1.94169	1.52847	migration and invasion inhibitory protein	Unknown
Map3k6	1.94009	1.69765	mitogen-activated protein kinase kinase kinase 6	Pleiotropic.
Lfng	1.93444	1.45029	LFNG O-fucosylpeptide 3-beta-N-acetylglucosaminyltransferase	GOs: development, Notch signaling.		X
Ms4a8a	1.90932	1.85586	membrane-spanning 4-domains, subfamily A, member 8A	Associated with M2 status upon GR signaling (PMID 28209270 24965772).		X
Tha1	1.90463	1.83429	threonine aldolase 1 (gly1)	Aminoacid biosynthesis.
Plod1	1.9033	2.89823	procollagen-lysine, 2-oxoglutarate 5-dioxygenase 1 (Lh1, Plod)	GOs: metal binding, cross link collagen.
Snhg6	1.85813	1.35343	small nucleolar RNA host gene 6	LncRNA in epithelial cancers.
Gng11	1.85035	2.20571	guanine nucleotide binding protein (G protein), gamma 11	GPCR signaling.
Il10rb	1.80693	1.33521	interleukin 10 receptor, beta (Crfb4; CRF2-4; Il10r2; D21S58h; IL-10R2)	Required for anti-inflammatory macrophages (PMID 24792912).		X
Hsd17b14	1.80162	1.62597	hydroxysteroid (17-beta) dehydrogenase 14	Steroid metabolism.
Napsa	1.7863	1.96478	napsin A aspartic peptidase	Membrane protein proteolysis.
Cirbp	1.78611	1.39108	cold inducible RNA binding protein (Cirp)	Triggers inflammation via TLR2 (PMID 24097189) but induces macrophage death after trauma (PMID 28492546).		X
Nr1h3	1.77347	2.36598	nuclear receptor subfamily 1, group H, member 3	LXR, M2 polarization, cholesterol efflux /phagocytosis (PMID 21350215).	X	X
Arl4a	1.76009	1.61451	ADP-ribosylation factor-like 4A	GTP binding.
Rccd1	1.73936	2.15859	RCC1 domain containing 1	Unknown
Bach2os	1.73653	2.60759	BTB and CNC homology 2, opposite strand	Unknown
Fdxr	1.72779	1.55444	ferredoxin reductase	NADPH activity, mitochondria.
Ddit3	1.72684	1.46593	DNA-damage inducible transcript 3 (chop; CHOP10; CHOP-10; gadd153)	TLR4 pathway in macrophages (PMID 27895089), role in M2 polarization (PMID 26883801, 25944791).		X
Pltp	1.72668	2.09364	phospholipid transfer protein	Phosphatidyl binding; autophagy; phagocytosis; cholesterol efflux (PMID 21696738 17900150).	X	X
Cndp2	1.72631	1.32693	CNDP dipeptidase 2 (metallopeptidase M20 family) (Cn2, Pep1 Dip-2)	Muscle metabolism, colon cancer, nephropathy.
Pycard	1.6958	1.32537	PYD and CARD domain containing (Asc; TNS1; masc; CARD5; TMS-1)	NLRP3 adaptator, reduced phagocytosis in KO macrophages (PMID 24652041); on the contrary ASC KO cells show increased phagocytosis (PMID 26818951).	X	X
Ankrd9	1.69474	1.54952	ankyrin repeat domain 9	Unknown
Gpr183	1.68396	1.9589	G protein-coupled receptor 183 (Ebi2)	Role in osteoclast migration and differentiation (PMID 26438360.		X
Lyl1	1.66806	1.32981	lymphoblastomic leukemia 1 (bHlha18)	Leukemia, erythropoiesis...
Car11	1.66247	3.68874	carbonic anhydrase 11 (Ca11)	Unknown
Rbfa	1.6407	1.40957	ribosome binding factor A	30S ribosome (mitochondrial) biogenesis.
B3gnt8	1.60918	1.42177	UDP-GlcNAc:betaGal beta-1,3-N-acetylglucosaminyltransferase 8 (B3galt7; B7galt7)	Roles in cancer.
E4f1	1.606	1.44765	E4F transcription factor 1	Multi-functional, with both adenovirus E1A-regulated transcription factor and ubiquitin E3 ligase activities, including roles in cell cycle regulation and the ubiquitination of p53.
Dcxr	1.59229	1.43305	dicarbonyl L-xylulose reductase	NADPH metabolism.
2810025M15Rik	1.55917	1.49174	??	Unknown
Dctpp1	1.5446	1.33628	dCTP pyrophosphatase 1	Nucleotide metabolism; increases autophagy (PMID 29874556).	X
Coq10a	1.5411	1.30732	coenzyme Q10A	Unknown
Stxbp2	1.53372	1.35506	syntaxin binding protein 2	Exocytosis (syntaxins).
Adssl1	1.53229	1.58356	adenylosuccinate synthetase like 1 (Adss; Adss1)	Unknown
Ccdc61	1.51899	2	coiled-coil domain containing 61	Unknown
Oas1a	1.51867	1.26329	2'-5' oligoadenylate synthetase 1A	Viral infection.
Thap3	1.50416	1.32633	THAP domain containing, apoptosis associated protein 3	Unknown
Syp	1.48794	2.20863	Synaptophysin	Synapses / endocytosis.
Pecr	1.47031	1.54185	peroxisomal trans-2-enoyl-CoA reductase (terp)	NADH metabolism.
Nenf	1.45895	1.52554	neuron derived neurotrophic factor (spuf, scirp10) neudesin	Multifunctional, obesity.
Psmb9	1.45713	1.62201	proteasome (prosome, macropain) subunit, beta type 9 (large multifunctional peptidase 2) (lmp2, lmp-2)	Increased upon LPS in macrophages (PMID 15240699); LMP7 KO : more M2 (PMID26990663).		X
Selenbp1	1.42749	1.43769	selenium binding protein 1 (MTO Lp56 Lpsb SBP56)	Pleiotropic.
Lsm3	1.40935	1.32378	LSM3 homolog, U6 small nuclear RNA and mRNA degradation associated (SMX4; USS2)	mRNA splicing.
Gamt	1.38946	1.31836	guanidinoacetate methyltransferase (Spintz1)	Creatine metabolism.
3110082I17Rik	1.38202	1.62738	??	Unknown
Ccdc85b	1.37414	1.21821	coiled-coil domain containing 85B	Pleiotropic.
Siva1	1.36687	1.32396	SIVA1, apoptosis-inducing factor Cd27bp)	Promotes apoptosis, pleiotropic.
Khk	1.35077	1.54102	ketohexokinase	Fructose metabolism, response to glucose.
